# Circulating extracellular vesicles drive microglial senescence and neurodegeneration in Parkinson’s disease

**DOI:** 10.64898/2026.03.10.709299

**Authors:** Ankush Yadav, Elena Vacchi, Sandra Pinton, Edoardo Lazzarini, Matteo Pecoraro, Andrea Raimondi, Lucio Barile, Alain Kelin-Lang, Giorgia Melli

**Author notes:** Corresponding author and lead contact: Contact information, Giorgia Melli, Neurodegenerative Diseases Group, Institute for Translational Research, EOC-USI, Bellinzona, Switzerland.

## Abstract

**Background:** Extracellular vesicles (EV), secreted membrane particles involved in cell-to-cell communication, carry important information on immunity and its dysregulation. Recent studies have demonstrated the crucial role of peripheral and central inflammation in causing Parkinson’s disease (PD), as well as the involvement of EV in mediating neuron-glial interactions during neurodegeneration. However, the underlying mechanism of plasmatic EV in PD pathogenesis remains unknown.

**Methods:** EV were isolated from pool of plasma of PD patients and age- and sex-matched healthy controls (HC) using size-exclusion chromatography and characterized by nanoparticle tracking analysis, western blot, and transmission electron microscopy. SH-SY5Y neurons and HMC3 microglia cells were treated with EV, and their impact was evaluated using flow cytometry and immunofluorescence. Conditioned medium (CM) from EV-treated HMC3 cells was applied to SH-SY5Y neurons to determine indirect neurotoxic effects. Cytokine profiling and senescence-like features of EV-treated HMC3 cells were assessed. Unbiased proteomic analysis of PD-EV and HC-EV were further performed.

**Results:** PD-EV induced axonal degeneration and cell death in SH-SY5Y neurons and increased levels of TNF-α, IL-1β, IFN-γ, IL-8, and CCL11, accompanied by the expression of p16^INK4a^ in HMC3 cells, suggesting a proinflammatory, senescence-associated secretory phenotype (SASP). Enrichment pathway analysis revealed that these changes were mainly related to inflammatory and immune responses. Moreover, CM from PD-EV-HMC3 cells increased apoptotic cell death in SH-SY5Y neurons more than direct PD-EV. Notably, proteomic analysis of PD-EV showed higher expression of proteins involved in complement cascades, immune response, phagocytosis, and post translational protein translation, further supporting the potential of EV to induce inflammatory changes in PD.

**Conclusions:** This study demonstrates that plasmatic PD-EV contributes to neuronal degeneration by reducing neuronal integrity and indirectly by activating microglia through the secretion of pro-inflammatory, senescence-associated mediators. Circulating EV exerts a role in bridging peripheral inflammation with microglia, modulating neuroinflammatory events.
