## Supplementary data 1 for "Circulating extracellular vesicles drive microglial senescence and neurodegeneration in Parkinson’s disease": Supplementary data 1.xlsx

### Sheet: All proteins
Gene names	Protein names	iBAQ HC-EV	iBAQ PD-EV	LFQ intensity HC-EV	LFQ intensity PD-EV
SERPINA1	Alpha-1-antitrypsin;Short peptide from AAT	10.6031	12.7203	14.0653	15.5119
IGKV3OR2-268;IGKV3-7;IGKV3D-7	Ig kappa chain V-III region POM	12.8775	15.75	14.4625	15.1134
IGLV3-12;IGLV3-9	Ig lambda chain V-III region LOI	12.4525	13.0781	15.0375	14.4405
FCGBP	IgGFc-binding protein	10.9355	12.4679	17.0061	18.0464
RAN	GTP-binding nuclear protein Ran	NaN	13.6992	NaN	NaN
F5	Coagulation factor V;Coagulation factor V heavy chain;Coagulation factor V light chain	10.1999	NaN	NaN	NaN
IGKV3D-11	Ig kappa chain V-III region VG	11.8082	14.933	13.8083	15.7105
IGHV3-74		11.071	NaN	NaN	NaN
IGLL5;IGLC1	Ig lambda-1 chain C regions;Immunoglobulin lambda-like polypeptide 5	11.4922	NaN	NaN	NaN
C4B;C4A	Complement C4-A;Complement C4 beta chain;Complement C4-A alpha chain;C4a anaphylatoxin;C4b-A;C4d-A;Complement C4 gamma chain;Complement C4-B;Complement C4 beta chain;Complement C4-B alpha chain;C4a anaphylatoxin;C4b-B;C4d-B;Complement C4 gamma chain	10.5311	12.0133	15.4163	17.0239
SERPINF2	Alpha-2-antiplasmin	NaN	10.1171	NaN	NaN
ACTB	Actin, cytoplasmic 1;Actin, cytoplasmic 1, N-terminally processed;Actin, cytoplasmic 2;Actin, cytoplasmic 2, N-terminally processed;Actin, gamma-enteric smooth muscle;Actin, aortic smooth muscle;Actin, alpha cardiac muscle 1;Actin, alpha skeletal muscle	13.2196	14.1999	15.3674	16.0732
C1R	Complement C1r subcomponent;Complement C1r subcomponent heavy chain;Complement C1r subcomponent light chain	8.89606	10.556	NaN	NaN
CFH	Complement factor H	8.52759	11.2348	14.4811	14.7788
C5	Complement C5;Complement C5 beta chain;Complement C5 alpha chain;C5a anaphylatoxin;Complement C5 alpha chain	8.17697	11.1649	14.4336	16.3517
C1QC	Complement C1q subcomponent subunit C	10.8122	15.1773	13.6195	15.9302
IGHG3	Ig gamma-3 chain C region	14.4308	15.6939	17.8181	17.7969
APOC3	Apolipoprotein C-III	17.6704	16.5133	19.6867	18.4832
APOL1	Apolipoprotein L1	14.0143	12.635	NaN	NaN
FBLN1	Fibulin-1	12.0029	11.6229	13.5878	11.9853
ITIH4	Inter-alpha-trypsin inhibitor heavy chain H4	9.24189	10.2461	14.6127	14.5471
PTMA	Prothymosin alpha	NaN	13.7986	NaN	NaN
APOD	Apolipoprotein D	14.4015	14.0143	17.5952	16.2512
GATAD2A	Transcriptional repressor p66-alpha	11.7678	12.7332	14.0897	13.8326
ASPH	Aspartyl/asparaginyl beta-hydroxylase	NaN	10.1338	NaN	NaN
CLU	Clusterin	14.8356	11.8559	16.2088	13.8032
KLKB1;F11	Coagulation factor XI	NaN	10.509	NaN	NaN
CP	Ceruloplasmin	NaN	9.71514	NaN	NaN
FETUB	Fetuin-B	10.1708	13.3982	13.6303	15.6351
CFL1	Cofilin-1	11.4225	14.0982	14.0075	15.4606
EPB42	Erythrocyte membrane protein band 4.2	11.2491	10.4117	15.7784	14.1892
CALM	Calmodulin	13.4954	13.8122	14.8392	14.9115
LGALS1	Galectin-1	NaN	15.6504	NaN	NaN
SPTLC2;SPTLC3	Serine palmitoyltransferase 3;Serine palmitoyltransferase 2	9.35005	NaN	NaN	NaN
KIAA0753	Uncharacterized protein KIAA0753	15.1394	NaN	NaN	NaN
PRG4	Proteoglycan 4;Proteoglycan 4 C-terminal part	9.29513	8.59764	NaN	NaN
FAM96B		15.3827	NaN	NaN	NaN
RPS5	40S ribosomal protein S5;40S ribosomal protein S5, N-terminally processed	NaN	13.0526	NaN	NaN
LEFTY2	Left-right determination factor 2	NaN	13.274	NaN	NaN
CLIC1	Chloride intracellular channel protein 1	NaN	11.511	NaN	NaN
QSOX1	Sulfhydryl oxidase 1	9.68697	11.6133	14.9724	15.6761
CD5L	CD5 antigen-like	12.2839	13.9237	15.6219	16.949
FCN3	Ficolin-3	10.7596	NaN	NaN	NaN
APOM	Apolipoprotein M	NaN	13.011	NaN	NaN
HP;HPR	Haptoglobin;Haptoglobin-related protein	16.2525	19.0683	20.549	21.1296
A2M	Alpha-2-macroglobulin	15.2248	16.2349	19.9731	19.9963
C3	Complement C3	12.615	13.219	17.6303	17.1657
KNG1	Kininogen-1	NaN	10.0297	NaN	NaN
IGJ;JCHAIN	Immunoglobulin J chain	19.954	19.3925	21.7688	20.9598
IGKV1-5	Ig kappa chain V-I region HK102	NaN	11.8074	NaN	NaN
IGKV3D-20	Ig kappa chain V-III region B6	14.4661	16.1572	16.4165	17.2063
IGLV2-11	Ig lambda chain V-II region BOH	NaN	14.0231	NaN	NaN
IGKC	Ig kappa chain C region	17.8028	18.0586	17.8425	18.6198
IGHG1	Ig gamma-1 chain C region	14.2053	18.0933	16.4105	19.069
IGHG2;IGHG4	Ig gamma-2 chain C region;Ig gamma-4 chain C region	9.64562	10.6865	NaN	NaN
IGHM	Ig mu chain C region	20.8089	18.6171	23.6846	22.455
IGHA1;IGHA2	Ig alpha-1 chain C region;Ig alpha-2 chain C region	16.9993	18.3075	19.2057	20.209
APOA1	Apolipoprotein A-I	16.4908	15.8055	18.2969	17.2908
APOE	Apolipoprotein E	17.6526	17.1366	21.13	20.6996
APOA2	Apolipoprotein A-II	15.6609	19.5016	15.9074	17.611
FGA	Fibrinogen alpha chain	18.4625	18.3038	21.4304	21.1376
FGB	Fibrinogen beta chain	18.0297	17.4242	22.5616	21.8052
FGG	Fibrinogen gamma chain	19.2361	18.426	22.17	21.6266
FN1	Fibronectin	14.6337	8.40569	NaN	NaN
AMBP	Protein AMBP	9.3726	9.69738	NaN	NaN
ORM	Alpha-1-acid glycoprotein	NaN	12.0428	NaN	NaN
TF	Serotransferrin	11.5691	14.0015	15.2635	16.5586
C4BPA	C4b-binding protein alpha chain	13.8987	15.9806	18.1473	17.9492
APOB	Apolipoprotein B-100;Apolipoprotein B-48	16.0834	16.7767	20.6116	20.9637
VWF	von Willebrand factor	8.07687	11.3137	13.1008	15.6234
IGKV4-1	Ig kappa chain V-IV region	14.3436	15.3686	15.2961	15.7314
GSN	Gelsolin	NaN	10.808	NaN	NaN
THBS1	Thrombospondin-1	8.65001	10.3112	13.8329	14.896
HSP90AB1;HSP90AA1	Heat shock protein HSP 90-betaHeat shock protein HSP 90-alpha	NaN	10.7736	NaN	NaN
LPA	Apolipoprotein(a)	7.04767	11.0893	NaN	NaN
IGLC2	Immunoglobulin lambda constant 2	18.441	18.6074	20.0675	20.0878
SPTB	Spectrin beta chain, erythrocytic	8.10758	NaN	NaN	NaN
CO6A2	Collagen alpha-2(VI) chain	9.37269	10.6462	14.6794	14.8831
MYH6	Myosin-6	11.5796	11.6736	17.2264	17.1092
C4BPB	C4b-binding protein beta chain	10.7367	13.7838	14.5441	16.3687
EEF1G	Elongation factor 1-gamma	NaN	10.037	NaN	NaN
PON1	Serum paraoxonase/arylesterase 1	11.99	13.8547	NaN	NaN
ALDH9A1	4-trimethylaminobutyraldehyde dehydrogenase	NaN	10.4719	NaN	NaN
HBB;HBD	Hemoglobin subunit beta;Hemoglobin subunit delta	13.9632	14.0644	NaN	NaN
LGALS3BP	Galectin-3-binding protein	11.8057	10.8992	15.4057	13.5719
APOF	Apolipoprotein F	14.7796	15.3314	17.0472	16.99
IPO9	Importin-9	NaN	10.4116	NaN	NaN
PGLYRP2	N-acetylmuramoyl-L-alanine amidase	8.30108	9.89136	12.945	12.6062

### Sheet: Proteins used for analysis
Gene_names	Protein names	LFQ intensity HC-EV	LFQ intensity PD-EV	log2 HC-EV	log2 PD-EV
SERPINA1	Alpha-1-antitrypsin;Short peptide from AAT	14.0653	15.5119	3.81407	3.9553
IGKV3OR2-268;IGKV3-7;IGKV3D-7	Ig kappa chain V-III region POM	14.4625	15.1134	3.85425	3.91776
IGLV3-12;IGLV3-9	Ig lambda chain V-III region LOI	15.0375	14.4405	3.91049	3.85205
FCGBP	IgGFc-binding protein	17.0061	18.0464	4.08798	4.17364
IGKV3D-11	Ig kappa chain V-III region VG	13.8083	15.7105	3.78746	3.97365
C4B;C4A	Complement C4-A;Complement C4 beta chain;Complement C4-A alpha chain;C4a anaphylatoxin;C4b-A;C4d-A;Complement C4 gamma chain;Complement C4-B;Complement C4 beta chain;Complement C4-B alpha chain;C4a anaphylatoxin;C4b-B;C4d-B;Complement C4 gamma chain	15.4163	17.0239	3.94638	4.08949
ACTB	Actin	15.3674	16.0732	3.94181	4.00658
CFH	Complement factor H	14.4811	14.7788	3.8561	3.88546
C5	Complement C5	14.4336	16.3517	3.85136	4.03137
C1QC	Complement C1q subcomponent subunit C	13.6195	15.9302	3.76761	3.99369
IGHG3	Ig gamma-3 chain C region	17.8181	17.7969	4.15527	4.15355
APOC3	Apolipoprotein C-III	19.6867	18.4832	4.29915	4.20814
FBLN1	Fibulin-1	13.5878	11.9853	3.76424	3.5832
ITIH4	Inter-alpha-trypsin inhibitor heavy chain H4	14.6127	14.5471	3.86915	3.86266
APOD	Apolipoprotein D	17.5952	16.2512	4.13711	4.02247
GATAD2A	Transcriptional repressor p66-alpha	14.0897	13.8326	3.81657	3.79
CLU	Clusterin	16.2088	13.8032	4.01871	3.78693
FETUB	Fetuin-B	13.6303	15.6351	3.76874	3.96672
CFL1	Cofilin-1	14.0075	15.4606	3.80812	3.95053
EPB42	Erythrocyte membrane protein band 4.2	15.7784	14.1892	3.97988	3.82672
CALM	Calmodulin	14.8392	14.9115	3.89134	3.89836
QSOX1	Sulfhydryl oxidase 1	14.9724	15.6761	3.90423	3.9705
CD5L	CD5 antigen-like	15.6219	16.949	3.96549	4.08313
HP;HPR	Haptoglobin;Haptoglobin alpha chain;Haptoglobin beta chain;Haptoglobin-related protein	20.549	21.1296	4.36099	4.40119
A2M	Alpha-2-macroglobulin	19.9731	19.9963	4.31999	4.32166
C3	Complement C3	17.6303	17.1657	4.13999	4.10145
IGJ;JCHAIN	Immunoglobulin J chain	21.7688	20.9598	4.44419	4.38955
IGKV3D-20	Ig kappa chain V-III region B6	16.4165	17.2063	4.03708	4.10486
IGKC	Ig kappa chain C region	17.8425	18.6198	4.15724	4.21877
IGHG1	Ig gamma-1 chain C region	16.4105	19.069	4.03655	4.25316
IGHM	Ig mu chain C region	23.6846	22.455	4.56588	4.48896
IGHA1;IGHA2	Ig alpha-1 chain C region;Ig alpha-2 chain C region	19.2057	20.209	4.26346	4.33692
APOA1	Apolipoprotein A-I	18.2969	17.2908	4.19353	4.11193
APOE	Apolipoprotein E	21.13	20.6996	4.40122	4.37153
APOA2	Apolipoprotein A-II	15.9074	17.611	3.99162	4.13841
FGA	Fibrinogen alpha chain	21.4304	21.1376	4.42159	4.40174
FGB	Fibrinogen beta chain	22.5616	21.8052	4.4958	4.4466
FGG	Fibrinogen gamma chain	22.17	21.6266	4.47054	4.43473
TF	Serotransferrin	15.2635	16.5586	3.93201	4.04951
C4BPA	C4b-binding protein alpha chain	18.1473	17.9492	4.18168	4.16585
APOB	Apolipoprotein B-100;Apolipoprotein B-48	20.6116	20.9637	4.36539	4.38982
VWF	von Willebrand factor	13.1008	15.6234	3.71158	3.96564
IGKV4-1	Ig kappa chain V-IV region	15.2961	15.7314	3.93509	3.97557
THBS1	Thrombospondin-1	13.8329	14.896	3.79003	3.89685
IGLC2;IGLC3	Immunoglobulin lambda constant 3	20.0675	20.0878	4.32679	4.32825
COL6A2	Collagen alpha-2(VI) chain	14.6794	14.8831	3.87572	3.8956
MYH6	Myosin-6	17.2264	17.1092	4.10655	4.0967
C4BPB	C4b-binding protein beta chain	14.5441	16.3687	3.86236	4.03286
LGALS3BP	Galectin-3-binding protein	15.4057	13.5719	3.94539	3.76255
APOF	Apolipoprotein F	17.0472	16.99	4.09146	4.08662
PGLYRP2	N-acetylmuramoyl-L-alanine amidase	12.945	12.6062	3.69432	3.65606

### Sheet: Proteins exclusively in PD-EV
Gene names	Protein names	iBAQ intensity PD-EV
RAN	GTP-binding nuclear protein RAN	13.6992
SERPINF2	Alpha-2-antiplasmin	10.1171
PTMA	Prothymosin	13.9857
ASPH	Aspartyl/asparaginyl beta-hydroxylase	10.1338
KLKB1	Coagulation factor XI	10.509
CP	Ceruplasmin	9.15138
LGALS1	Galectin-1	15.6504
RPS5	40S ribosomal protein S5	13.274
LEFTY2	Left-right determination factor 2	13.274
CLIC1	Chloride intracellular channel protein 1	13.011
APOM	Apolipprotein M	10.0297
KNG1	Kininogen-1	10.0297
IGKV1-5	Ig kappa chain V-I region HK102	11.8074
IGLV2-11	Ig lambda chain V-II region BOH	14.0231
ORM	Alpha-1-acid glycoprotein	12.0428
GSN	Gelsolin	10.808
HSP90AB1;HSP90AA1	Heat shock protein 90-beta; Heat shock Protein 90-alpha	10.7736
EEF1G	Elongation factor 1-gamma	10.037
ALDH9A1	4-trimethylaminobutyraldehyde dehydrogenase	10.4719
IPO9	Importin-9	10.4116
